# Morphogen and juxtacrine signalling dynamically integrate to specify cell fates with single-cell resolution

**DOI:** 10.1101/2025.09.15.676088

**Authors:** Alicia Donoghue, Lewis S Mosby, Inês Lago-Baldaia, Tamara Hodgetts, Evelina Ursu, Zeynep Erten, Zena Hadjivasiliou, Vilaiwan M Fernandes

## Abstract

Morphogen gradients guide tissue patterning but do not act in isolation. How they integrate with other signalling modalities, like juxtacrine signalling, and how these integrations influence pattern resolution and robustness remain unclear. We address this in the Drosophila lamina, where columns of precursors are patterned with single-cell resolution into motion-processing neurons, dependent on a photoreceptor-derived Hedgehog gradient and glial-orchestrated differentiation. Combining experiments and theory, we show that glial-induced ERK activity drives *Delta* expression in lamina precursors, generating a graded Notch activity pattern. Notch restricts Hedgehog morphogen relay and enhances positional information. Glia act as timekeepers, scheduling ERK-driven differentiation after Hedgehog and Notch patterns are established. Thus, Notch and ERK dynamically integrate with Hedgehog to encode positional information, enabling reproducible cell fate patterning with single-cell resolution.
