## Supplementary material for "Morphogen and juxtacrine signalling dynamically integrate to specify cell fates with single-cell resolution": HCR Probe sequences

### Sheet: Hey
Hey_B3_1	GTCCCTGCCTCTATATCTTTGCAGCGATTCAGTTACGGCACTTCC
Hey_B3_2	GTCCCTGCCTCTATATCTTTCCATCTCGGCGCCCCAAGGACGATA
Hey_B3_3	GTCCCTGCCTCTATATCTTTCGGCGTAGCCCCAGTGATGCAGCGA
Hey_B3_4	GTCCCTGCCTCTATATCTTTCATAGGCACCCGGGTTGGCTGGCGC
Hey_B3_5	GTCCCTGCCTCTATATCTTTTCGTGTGCGCGAACGGCGTTCGACT
Hey_B3_6	GTCCCTGCCTCTATATCTTTCGGAACCTATGGCCGCTGGACGATT
Hey_B3_7	GTCCCTGCCTCTATATCTTTTCTCGGAAAGCGTCCGCTTCAGGCT
Hey_B3_8	GTCCCTGCCTCTATATCTTTCTCTGACTAGAGGTTGAAATATCCC
Hey_B3_9	GTCCCTGCCTCTATATCTTTGATGCAGTTGGCGGCTAGACCGGGC
Hey_B3_10	GTCCCTGCCTCTATATCTTTCGATCACTCCGCGTCGCTTCTTGCG
Hey_B3_11	GTCCCTGCCTCTATATCTTTAGTTTGGCTGATAGCCGGAGGAGCT
Hey_B3_12	GTCCCTGCCTCTATATCTTTTCGGCTGAGGTGTTGTCTGCGTCCG
Hey_B3_13	GTCCCTGCCTCTATATCTTTTGGCCACTCGCTGCGGATCATAGCT
Hey_B3_14	GTCCCTGCCTCTATATCTTTACATAAGGCGCAGGCGCAGAGGATC
Hey_B3_15	GTCCCTGCCTCTATATCTTTCTGCTCCTGCGCACTTGACACTACT
Hey_B3_16	GTCCCTGCCTCTATATCTTTCCTGCTGCTCGGAATGCACTGCGCT
Hey_B3_17	GTCCCTGCCTCTATATCTTTTGGCGCAGCTCTTGGCCGACAGTTC
Hey_B3_18	GTCCCTGCCTCTATATCTTTCATTTTTTTCTCTCTGTGTAGGATG
Hey_B3_19	GTCCCTGCCTCTATATCTTTGGCCTGGCAGTCCGCTGACCGGATA
Hey_B3_20	GTCCCTGCCTCTATATCTTTTGGGCGAGATTTGTTCCTTGGAGGA
Hey_B3_21	TGCTGTCAGAGTGGAGATCATGGCTTTCCACTCAACTTTAACCCG
Hey_B3_22	CTGAGGCTTATGCCCACAATCAATATTCCACTCAACTTTAACCCG
Hey_B3_23	CGCCGGGCATGACCACGCCGGGTCCTTCCACTCAACTTTAACCCG
Hey_B3_24	AGGCACTTAGTGTGGGGTAGCTGGATTCCACTCAACTTTAACCCG
Hey_B3_25	GCGGAGCTAGTTTGAGCACGTGACTTTCCACTCAACTTTAACCCG
Hey_B3_26	GAGGAGCAGCACTATAGCTAAGGCTTTCCACTCAACTTTAACCCG
Hey_B3_27	CCTCGGAGTAGAGATCGTCGCAGTCTTCCACTCAACTTTAACCCG
Hey_B3_28	AAACTTAAGACTATCACACTTGGTCTTCCACTCAACTTTAACCCG
Hey_B3_29	CTTTGCGTGCTGCTAGTTGCAGAGGTTCCACTCAACTTTAACCCG
Hey_B3_30	AGTTGATCCGATCCCGCCGCTTCTTTTCCACTCAACTTTAACCCG
Hey_B3_31	CATAGCTCTGGTAGGGAGCAGCCGCTTCCACTCAACTTTAACCCG
Hey_B3_32	GGTCGTGGGTATAGTGTTGCTGCTGTTCCACTCAACTTTAACCCG
Hey_B3_33	CGCGGAACCCAATGATATGGTAGTCTTCCACTCAACTTTAACCCG
Hey_B3_34	GCTGCTGCACAAAGTACTGGAGGTGTTCCACTCAACTTTAACCCG
Hey_B3_35	TTGTGTGTGGTGACCAGTGTTTACTTTCCACTCAACTTTAACCCG
Hey_B3_36	TGTTGGTCAGCTCTATGTAGGTGGGTTCCACTCAACTTTAACCCG
Hey_B3_37	GAGCAGCCGGAGACCAGCCACCCGGTTCCACTCAACTTTAACCCG
Hey_B3_38	CTAGCTAATCTCACTGCGTTGTTTCTTCCACTCAACTTTAACCCG
Hey_B3_39	GCAGCACACTGGAGTTGTTGTAGTCTTCCACTCAACTTTAACCCG
Hey_B3_40	TCATCAGTTGGCAGCTGCCCGGCTCTTCCACTCAACTTTAACCCG

### Sheet: Dl
Delta_B3_1	GTCCCTGCCTCTATATCTTTTCAAGGGTGCAAGGTCAGTTTCCCA
Delta_B3_2	GTCCCTGCCTCTATATCTTTCTGATGACAGGGTTTGTCCGAACAC
Delta_B3_3	GTCCCTGCCTCTATATCTTTGACTGTGAAGCAAATGAATGCTGTT
Delta_B3_4	GTCCCTGCCTCTATATCTTTTCCAAATGAATCGTCGCGGGGCCGG
Delta_B3_5	GTCCCTGCCTCTATATCTTTATTGGTCAAACCATCGGCTCTCGCT
Delta_B3_6	GTCCCTGCCTCTATATCTTTTGCGGCAACTACTCAAATTGTTTAT
Delta_B3_7	GTCCCTGCCTCTATATCTTTGCCTAAAACAGAGATCCTCTTGCCC
Delta_B3_8	GTCCCTGCCTCTATATCTTTGCCCTGCCATCCGGTCAAACAGATA
Delta_B3_9	GTCCCTGCCTCTATATCTTTAACTAACGGTGCCGCGATTCTTAAT
Delta_B3_10	GTCCCTGCCTCTATATCTTTATGGAAACCGGGAACGCATTGGCAG
Delta_B3_11	GTCCCTGCCTCTATATCTTTGTACTCCAGCGACGTGTACTGCGAT
Delta_B3_12	GTCCCTGCCTCTATATCTTTTTCAATCGTTTTGTCATTAGTTTAC
Delta_B3_13	GTCCCTGCCTCTATATCTTTACCCGGCCATGAGAACGAGAAGGGG
Delta_B3_14	GTCCCTGCCTCTATATCTTTCTCGTTGCACAAGGCTCCCTTCCAG
Delta_B3_15	GTCCCTGCCTCTATATCTTTACCGTTAATGCAGGGATTCGGACTG
Delta_B3_16	GTCCCTGCCTCTATATCTTTGGCACACACGCATTCGAACGAATTG
Delta_B3_17	GTCCCTGCCTCTATATCTTTGCCTTGCCTTAGAAAAGCACCGACA
Delta_B3_18	GTCCCTGCCTCTATATCTTTGAGTTACATATGCGGAGTGCCGCAG
Delta_B3_19	GTCCCTGCCTCTATATCTTTCATGCAGAAGACCACGCACGCCGCA
Delta_B3_20	GTCCCTGCCTCTATATCTTTGATGATATTCGGGTTGCCGCCATCG
Delta_B3_21	TAGGCTTAGGTCAGTCCATTGGAATTTCCACTCAACTTTAACCCG
Delta_B3_22	ACCAGGACGAACGTTGCGGCAGATTTTCCACTCAACTTTAACCCG
Delta_B3_23	GCTGCCGGAACTGTGAACCTGCACGTTCCACTCAACTTTAACCCG
Delta_B3_24	TTCGCCCGTCTCCGAGCAAGTCGAGTTCCACTCAACTTTAACCCG
Delta_B3_25	GAAAACAGCAATTAGGACTACCTGGTTCCACTCAACTTTAACCCG
Delta_B3_26	CACGGGCTGTGTGTGTGTGTGTGTGTTCCACTCAACTTTAACCCG
Delta_B3_27	CCAACGCTGGCTACAGTAGGAACCCTTCCACTCAACTTTAACCCG
Delta_B3_28	GGCGCATTTGGGTATGTGACAGTAATTCCACTCAACTTTAACCCG
Delta_B3_29	AGCGCAAAAGGGAAAAGCGAGAGAGTTCCACTCAACTTTAACCCG
Delta_B3_30	GTCAACTTTGCTACTACAGTGGGTGTTCCACTCAACTTTAACCCG
Delta_B3_31	GTTGAGATCGCAGGTGACACGGAAATTCCACTCAACTTTAACCCG
Delta_B3_32	TCGGGCGGCGTCAATGAGGAGGTTTTTCCACTCAACTTTAACCCG
Delta_B3_33	CCAGGCCTCGACGATCAGCGAGAAGTTCCACTCAACTTTAACCCG
Delta_B3_34	ATGGATGCAGTTCGGTTCCAGAACGTTCCACTCAACTTTAACCCG
Delta_B3_35	ACACTTTCCGCTCGGCTGACAGCTTTTCCACTCAACTTTAACCCG
Delta_B3_36	ATCGCACTGCTTGCCCCTGAAACCATTCCACTCAACTTTAACCCG
Delta_B3_37	TATACAAATCGCCCGATTCAGCCAATTCCACTCAACTTTAACCCG
Delta_B3_38	TTTCCCAGGAGCCCTTCCGGATTTTTTCCACTCAACTTTAACCCG
Delta_B3_39	TTCCTGAGCACGCTTACGCTTGCGCTTCCACTCAACTTTAACCCG
Delta_B3_40	GTTGACCGACTTGTCCCAGGTGTTTTTCCACTCAACTTTAACCCG
Delta_B5_1	CTCACTCCCAATCTCTATAATCAAGGGTGCAAGGTCAGTTTCCCA
Delta_B5_2	CTCACTCCCAATCTCTATAACTGATGACAGGGTTTGTCCGAACAC
Delta_B5_3	CTCACTCCCAATCTCTATAAGACTGTGAAGCAAATGAATGCTGTT
Delta_B5_4	CTCACTCCCAATCTCTATAATCCAAATGAATCGTCGCGGGGCCGG
Delta_B5_5	CTCACTCCCAATCTCTATAAATTGGTCAAACCATCGGCTCTCGCT
Delta_B5_6	CTCACTCCCAATCTCTATAATGCGGCAACTACTCAAATTGTTTAT
Delta_B5_7	CTCACTCCCAATCTCTATAAGCCTAAAACAGAGATCCTCTTGCCC
Delta_B5_8	CTCACTCCCAATCTCTATAAGCCCTGCCATCCGGTCAAACAGATA
Delta_B5_9	CTCACTCCCAATCTCTATAAAACTAACGGTGCCGCGATTCTTAAT
Delta_B5_10	CTCACTCCCAATCTCTATAAATGGAAACCGGGAACGCATTGGCAG
Delta_B5_11	CTCACTCCCAATCTCTATAAGTACTCCAGCGACGTGTACTGCGAT
Delta_B5_12	CTCACTCCCAATCTCTATAATTCAATCGTTTTGTCATTAGTTTAC
Delta_B5_13	CTCACTCCCAATCTCTATAAACCCGGCCATGAGAACGAGAAGGGG
Delta_B5_14	CTCACTCCCAATCTCTATAACTCGTTGCACAAGGCTCCCTTCCAG
Delta_B5_15	CTCACTCCCAATCTCTATAAACCGTTAATGCAGGGATTCGGACTG
Delta_B5_16	CTCACTCCCAATCTCTATAAGGCACACACGCATTCGAACGAATTG
Delta_B5_17	CTCACTCCCAATCTCTATAAGCCTTGCCTTAGAAAAGCACCGACA
Delta_B5_18	CTCACTCCCAATCTCTATAAGAGTTACATATGCGGAGTGCCGCAG
Delta_B5_19	CTCACTCCCAATCTCTATAACATGCAGAAGACCACGCACGCCGCA
Delta_B5_20	CTCACTCCCAATCTCTATAAGATGATATTCGGGTTGCCGCCATCG
Delta_B5_21	TAGGCTTAGGTCAGTCCATTGGAATAACTACCCTACAAATCCAAT
Delta_B5_22	ACCAGGACGAACGTTGCGGCAGATTAACTACCCTACAAATCCAAT
Delta_B5_23	GCTGCCGGAACTGTGAACCTGCACGAACTACCCTACAAATCCAAT
Delta_B5_24	TTCGCCCGTCTCCGAGCAAGTCGAGAACTACCCTACAAATCCAAT
Delta_B5_25	GAAAACAGCAATTAGGACTACCTGGAACTACCCTACAAATCCAAT
Delta_B5_26	CACGGGCTGTGTGTGTGTGTGTGTGAACTACCCTACAAATCCAAT
Delta_B5_27	CCAACGCTGGCTACAGTAGGAACCCAACTACCCTACAAATCCAAT
Delta_B5_28	GGCGCATTTGGGTATGTGACAGTAAAACTACCCTACAAATCCAAT
Delta_B5_29	AGCGCAAAAGGGAAAAGCGAGAGAGAACTACCCTACAAATCCAAT
Delta_B5_30	GTCAACTTTGCTACTACAGTGGGTGAACTACCCTACAAATCCAAT
Delta_B5_31	GTTGAGATCGCAGGTGACACGGAAAAACTACCCTACAAATCCAAT
Delta_B5_32	TCGGGCGGCGTCAATGAGGAGGTTTAACTACCCTACAAATCCAAT
Delta_B5_33	CCAGGCCTCGACGATCAGCGAGAAGAACTACCCTACAAATCCAAT
Delta_B5_34	ATGGATGCAGTTCGGTTCCAGAACGAACTACCCTACAAATCCAAT
Delta_B5_35	ACACTTTCCGCTCGGCTGACAGCTTAACTACCCTACAAATCCAAT
Delta_B5_36	ATCGCACTGCTTGCCCCTGAAACCAAACTACCCTACAAATCCAAT
Delta_B5_37	TATACAAATCGCCCGATTCAGCCAAAACTACCCTACAAATCCAAT
Delta_B5_38	TTTCCCAGGAGCCCTTCCGGATTTTAACTACCCTACAAATCCAAT
Delta_B5_39	TTCCTGAGCACGCTTACGCTTGCGCAACTACCCTACAAATCCAAT
Delta_B5_40	GTTGACCGACTTGTCCCAGGTGTTTAACTACCCTACAAATCCAAT

### Sheet: rdo
rdo_B3_1	GTCCCTGCCTCTATATCTTTGCCACAATCTGGTCTAGTATTTTGG
rdo_B3_2	GTCCCTGCCTCTATATCTTTAAATCGTTTGGGCTCCTAGTTGGGT
rdo_B3_3	GTCCCTGCCTCTATATCTTTTATTTAGCAAATGAACCGTACTTTC
rdo_B3_4	GTCCCTGCCTCTATATCTTTCCTTCGGGGAAAGGCCAAATTTGAT
rdo_B3_5	GTCCCTGCCTCTATATCTTTAGAAATTGTCACTTTACATCACGCC
rdo_B3_6	GTCCCTGCCTCTATATCTTTGGCAACCAAGGACAGTATAATGACG
rdo_B3_7	GTCCCTGCCTCTATATCTTTGTACATCAGGCTGCCCATATTCGGA
rdo_B3_8	GTCCCTGCCTCTATATCTTTGATGCCGTGTAATTGATTCCGAGAT
rdo_B3_9	GTCCCTGCCTCTATATCTTTCCTCTTCTGTGTGGGTTTATTGAAC
rdo_B3_10	GTCCCTGCCTCTATATCTTTCTCAAGAAAGTTATATGATGTGCTG
rdo_B3_11	GTCCCTGCCTCTATATCTTTGAGCTGGAAAAATAGTTTGGAACAG
rdo_B3_12	GTCCCTGCCTCTATATCTTTTCTCAGTTGCTTGAAGGGATGCAGT
rdo_B3_13	GTCCCTGCCTCTATATCTTTTCCTCGAAAGTTGTTCTCTGTGATA
rdo_B3_14	GTCCCTGCCTCTATATCTTTAATTGCGAACTCAAATCCTAATTAC
rdo_B3_15	GTCCCTGCCTCTATATCTTTATACTTGAGTCTACTTAGCATGAAG
rdo_B3_16	GTCCCTGCCTCTATATCTTTATTCGTCTTTGGACCATTTGGTGCC
rdo_B3_17	GTCCCTGCCTCTATATCTTTCATGCGAAAGAGTTGGTCCACCACC
rdo_B3_18	GTCCCTGCCTCTATATCTTTCAGGCCTCCTTTTGTGCAGATGGCC
rdo_B3_19	GTCCCTGCCTCTATATCTTTATCCGTCAAATGGCGAAACGTTGAA
rdo_B3_20	GTCCCTGCCTCTATATCTTTGCCAATTAACTCGCCCGATAATTTA
rdo_B3_21	ACACACTTATGCACGGGCGACACAGTTCCACTCAACTTTAACCCG
rdo_B3_22	CTGTTATTGATTCGAGGGGAGAACCTTCCACTCAACTTTAACCCG
rdo_B3_23	GTGTCGGGATATTTGAATGGTCCCGTTCCACTCAACTTTAACCCG
rdo_B3_24	AATGGCAGTATGGAATAATGGCGTATTCCACTCAACTTTAACCCG
rdo_B3_25	ACAACGGCATGTAAATCGAAAATTATTCCACTCAACTTTAACCCG
rdo_B3_26	GTAGCGAGCCCGATTTTTCGAAAAGTTCCACTCAACTTTAACCCG
rdo_B3_27	AGCTGAGTTCGGCGAGTGCGACACATTCCACTCAACTTTAACCCG
rdo_B3_28	TTGAATCCTGAGGACCGTGTCCTCGTTCCACTCAACTTTAACCCG
rdo_B3_29	GAGCATCTTTGCTATAGTTACGATGTTCCACTCAACTTTAACCCG
rdo_B3_30	AATGGCCAGAGTATTGAGACCACCGTTCCACTCAACTTTAACCCG
rdo_B3_31	AATCGCCAGGTGTGTAAGCTGGGGATTCCACTCAACTTTAACCCG
rdo_B3_32	CAAGGAATTGCCGGAGATATTGAGATTCCACTCAACTTTAACCCG
rdo_B3_33	TAAGTCCAATTCCAGTAGGTTGTCCTTCCACTCAACTTTAACCCG
rdo_B3_34	TGATCGTCTGGAGTGATTAATGAACTTCCACTCAACTTTAACCCG
rdo_B3_35	CTGCAGCGGATTTCCGCTAAGGTCCTTCCACTCAACTTTAACCCG
rdo_B3_36	GGCAGGACTCAGGCTCAGGCCCTGTTTCCACTCAACTTTAACCCG
rdo_B3_37	CAAATCCAGATGATTAAGACTCTTCTTCCACTCAACTTTAACCCG
rdo_B3_38	CAACTCATTGGGCGACAGCAGTGAATTCCACTCAACTTTAACCCG
rdo_B3_39	GTTGTCGGCCAAATTAAGGCGACGCTTCCACTCAACTTTAACCCG
rdo_B3_40	CATTACGACTTTCGCAACTCTCGGGTTCCACTCAACTTTAACCCG
rdo_B5_1	CTCACTCCCAATCTCTATAAGCCACAATCTGGTCTAGTATTTTGG
rdo_B5_2	CTCACTCCCAATCTCTATAAAAATCGTTTGGGCTCCTAGTTGGGT
rdo_B5_3	CTCACTCCCAATCTCTATAATATTTAGCAAATGAACCGTACTTTC
rdo_B5_4	CTCACTCCCAATCTCTATAACCTTCGGGGAAAGGCCAAATTTGAT
rdo_B5_5	CTCACTCCCAATCTCTATAAAGAAATTGTCACTTTACATCACGCC
rdo_B5_6	CTCACTCCCAATCTCTATAAGGCAACCAAGGACAGTATAATGACG
rdo_B5_7	CTCACTCCCAATCTCTATAAGTACATCAGGCTGCCCATATTCGGA
rdo_B5_8	CTCACTCCCAATCTCTATAAGATGCCGTGTAATTGATTCCGAGAT
rdo_B5_9	CTCACTCCCAATCTCTATAACCTCTTCTGTGTGGGTTTATTGAAC
rdo_B5_10	CTCACTCCCAATCTCTATAACTCAAGAAAGTTATATGATGTGCTG
rdo_B5_11	CTCACTCCCAATCTCTATAAGAGCTGGAAAAATAGTTTGGAACAG
rdo_B5_12	CTCACTCCCAATCTCTATAATCTCAGTTGCTTGAAGGGATGCAGT
rdo_B5_13	CTCACTCCCAATCTCTATAATCCTCGAAAGTTGTTCTCTGTGATA
rdo_B5_14	CTCACTCCCAATCTCTATAAAATTGCGAACTCAAATCCTAATTAC
rdo_B5_15	CTCACTCCCAATCTCTATAAATACTTGAGTCTACTTAGCATGAAG
rdo_B5_16	CTCACTCCCAATCTCTATAAATTCGTCTTTGGACCATTTGGTGCC
rdo_B5_17	CTCACTCCCAATCTCTATAACATGCGAAAGAGTTGGTCCACCACC
rdo_B5_18	CTCACTCCCAATCTCTATAACAGGCCTCCTTTTGTGCAGATGGCC
rdo_B5_19	CTCACTCCCAATCTCTATAAATCCGTCAAATGGCGAAACGTTGAA
rdo_B5_20	CTCACTCCCAATCTCTATAAGCCAATTAACTCGCCCGATAATTTA
rdo_B5_21	ACACACTTATGCACGGGCGACACAGAACTACCCTACAAATCCAAT
rdo_B5_22	CTGTTATTGATTCGAGGGGAGAACCAACTACCCTACAAATCCAAT
rdo_B5_23	GTGTCGGGATATTTGAATGGTCCCGAACTACCCTACAAATCCAAT
rdo_B5_24	AATGGCAGTATGGAATAATGGCGTAAACTACCCTACAAATCCAAT
rdo_B5_25	ACAACGGCATGTAAATCGAAAATTAAACTACCCTACAAATCCAAT
rdo_B5_26	GTAGCGAGCCCGATTTTTCGAAAAGAACTACCCTACAAATCCAAT
rdo_B5_27	AGCTGAGTTCGGCGAGTGCGACACAAACTACCCTACAAATCCAAT
rdo_B5_28	TTGAATCCTGAGGACCGTGTCCTCGAACTACCCTACAAATCCAAT
rdo_B5_29	GAGCATCTTTGCTATAGTTACGATGAACTACCCTACAAATCCAAT
rdo_B5_30	AATGGCCAGAGTATTGAGACCACCGAACTACCCTACAAATCCAAT
rdo_B5_31	AATCGCCAGGTGTGTAAGCTGGGGAAACTACCCTACAAATCCAAT
rdo_B5_32	CAAGGAATTGCCGGAGATATTGAGAAACTACCCTACAAATCCAAT
rdo_B5_33	TAAGTCCAATTCCAGTAGGTTGTCCAACTACCCTACAAATCCAAT
rdo_B5_34	TGATCGTCTGGAGTGATTAATGAACAACTACCCTACAAATCCAAT
rdo_B5_35	CTGCAGCGGATTTCCGCTAAGGTCCAACTACCCTACAAATCCAAT
rdo_B5_36	GGCAGGACTCAGGCTCAGGCCCTGTAACTACCCTACAAATCCAAT
rdo_B5_37	CAAATCCAGATGATTAAGACTCTTCAACTACCCTACAAATCCAAT
rdo_B5_38	CAACTCATTGGGCGACAGCAGTGAAAACTACCCTACAAATCCAAT
rdo_B5_39	GTTGTCGGCCAAATTAAGGCGACGCAACTACCCTACAAATCCAAT
rdo_B5_40	CATTACGACTTTCGCAACTCTCGGGAACTACCCTACAAATCCAAT

### Sheet: erm
erm_B3_1	GTCCCTGCCTCTATATCTTTAGGGATACGCTATGTACAAAATGCT
erm_B3_2	GTCCCTGCCTCTATATCTTTTTACTCGTCTCGCCGCTGGAAAGTG
erm_B3_3	GTCCCTGCCTCTATATCTTTTGGCGACTAACTAGGTAAATCCTTT
erm_B3_4	GTCCCTGCCTCTATATCTTTTCCGGGGACGGGGATTCGCCGGTAT
erm_B3_5	GTCCCTGCCTCTATATCTTTTCCTGGTGGCGGGAGCTCACAAACT
erm_B3_6	GTCCCTGCCTCTATATCTTTTAGAAGAGACCGTTCAGTGCGCGGA
erm_B3_7	GTCCCTGCCTCTATATCTTTTCGCGCCGCCTGTCGTAGGTGGGTG
erm_B3_8	GTCCCTGCCTCTATATCTTTATCTTGTGCCGGCAGAGAGTCGAAG
erm_B3_9	GTCCCTGCCTCTATATCTTTGCTGGACTACACGGTTGCATGCCAC
erm_B3_10	GTCCCTGCCTCTATATCTTTGACTTTTCCAGGGTATGTTGCAAAT
erm_B3_11	GTCCCTGCCTCTATATCTTTTGATGGAAGCCACCGGGCGGATACT
erm_B3_12	GTCCCTGCCTCTATATCTTTCATTTCCATCTATGTATATCGGTTG
erm_B3_13	GTCCCTGCCTCTATATCTTTTTGGCTATGAAGGTCTCCGAGAGTC
erm_B3_14	GTCCCTGCCTCTATATCTTTCGGGATCTGGCTCCAGTGGCGGAAG
erm_B3_15	GTCCCTGCCTCTATATCTTTGAGTCATAGTTGACAGTGGATGGCG
erm_B3_16	GTCCCTGCCTCTATATCTTTGCGGTGAAGCTGCTCAGGTGGGCGG
erm_B3_17	GTCCCTGCCTCTATATCTTTCTCTTCAAGTTAGCTTGCAATCCCG
erm_B3_18	GTCCCTGCCTCTATATCTTTATCGAAAACTTTAGGGGACACGCCC
erm_B3_19	GTCCCTGCCTCTATATCTTTGCCGCCGCTGCCACAAACTGCAGTC
erm_B3_20	GTCCCTGCCTCTATATCTTTGCCATCGAGGATATGGCCGTGGTGG
erm_B3_21	TAAGTAGAGTGTTCTGTGAGACTTCTTCCACTCAACTTTAACCCG
erm_B3_22	GAAACGGCGGACCTGGGCCAGGCGGTTCCACTCAACTTTAACCCG
erm_B3_23	CTACACGGAACTCAGGGCTTTCGGTTTCCACTCAACTTTAACCCG
erm_B3_24	GCACTGCCCAGAGCAGTGCATCCGATTCCACTCAACTTTAACCCG
erm_B3_25	TACAGCAGGGGATACTGCGAGAGCATTCCACTCAACTTTAACCCG
erm_B3_26	GTGGAGGTGGACAGGGGTCCTTCTGTTCCACTCAACTTTAACCCG
erm_B3_27	GAGGCAAGTGGCTCCCTGCGCGTGTTTCCACTCAACTTTAACCCG
erm_B3_28	TTGTGCGGCTTTTCCGACGTGTGGATTCCACTCAACTTTAACCCG
erm_B3_29	GAAGGCGGCATCATTGCGATTTCTCTTCCACTCAACTTTAACCCG
erm_B3_30	CTCTGGGCTGTTCTCTGGGCCACTGTTCCACTCAACTTTAACCCG
erm_B3_31	TCGTGAGGTGGAGCCACTCCGAGCTTTCCACTCAACTTTAACCCG
erm_B3_32	ACGGATATCTAGTGCAACTCTAAGATTCCACTCAACTTTAACCCG
erm_B3_33	TCCGCATAGTATCGCTGTCAAAACATTCCACTCAACTTTAACCCG
erm_B3_34	TCGATGGATCCTTGCGGCGAGGGGGTTCCACTCAACTTTAACCCG
erm_B3_35	GGACCCGGCACATACTTCTTGAAAGTTCCACTCAACTTTAACCCG
erm_B3_36	GAGTGATGCAAGCTGGCATTCAGGGTTCCACTCAACTTTAACCCG
erm_B3_37	TCGCCCTGATCCTGCGGCGATCGTTTTCCACTCAACTTTAACCCG
erm_B3_38	CTGTGATCCGGCTCCATGATCTTGGTTCCACTCAACTTTAACCCG
erm_B3_39	TGCCCGGAATTCGAGCTGCTCGCAGTTCCACTCAACTTTAACCCG
erm_B3_40	TCGATCAGCAGATCGCTCCTGGAGGTTCCACTCAACTTTAACCCG
erm_B5_1	CTCACTCCCAATCTCTATAATGGCGACTAACTAGGTAAATCCTTT
erm_B5_2	CTCACTCCCAATCTCTATAAAGGGATACGCTATGTACAAAATGCT
erm_B5_3	CTCACTCCCAATCTCTATAATTACTCGTCTCGCCGCTGGAAAGTG
erm_B5_4	CTCACTCCCAATCTCTATAATCCGGGGACGGGGATTCGCCGGTAT
erm_B5_5	CTCACTCCCAATCTCTATAAACGGATATCTAGTGCAACTCTAAGA
erm_B5_6	CTCACTCCCAATCTCTATAATAGAAGAGACCGTTCAGTGCGCGGA
erm_B5_7	CTCACTCCCAATCTCTATAATCCTGGTGGCGGGAGCTCACAAACT
erm_B5_8	CTCACTCCCAATCTCTATAATCGCGCCGCCTGTCGTAGGTGGGTG
erm_B5_9	CTCACTCCCAATCTCTATAAATCTTGTGCCGGCAGAGAGTCGAAG
erm_B5_10	CTCACTCCCAATCTCTATAAGCTGGACTACACGGTTGCATGCCAC
erm_B5_11	CTCACTCCCAATCTCTATAAGACTTTTCCAGGGTATGTTGCAAAT
erm_B5_12	CTCACTCCCAATCTCTATAATAAAAACACCTTTTTCTATATCGAA
erm_B5_13	CTCACTCCCAATCTCTATAAGCGGCGCTCTCCATCACGGGGCTCT
erm_B5_14	CTCACTCCCAATCTCTATAATGATGGAAGCCACCGGGCGGATACT
erm_B5_15	CTCACTCCCAATCTCTATAACGGGATCTGGCTCCAGTGGCGGAAG
erm_B5_16	CTCACTCCCAATCTCTATAATTGGCTATGAAGGTCTCCGAGAGTC
erm_B5_17	CTCACTCCCAATCTCTATAAGCCGCCGCTGCCACAAACTGCAGTC
erm_B5_18	CTCACTCCCAATCTCTATAACTCTTCAAGTTAGCTTGCAATCCCG
erm_B5_19	CTCACTCCCAATCTCTATAAGAGTCATAGTTGACAGTGGATGGCG
erm_B5_20	CTCACTCCCAATCTCTATAAATCGAAAACTTTAGGGGACACGCCC
erm_B5_21	CTACACGGAACTCAGGGCTTTCGGTAACTACCCTACAAATCCAAT
erm_B5_22	TAAGTAGAGTGTTCTGTGAGACTTCAACTACCCTACAAATCCAAT
erm_B5_23	GAAACGGCGGACCTGGGCCAGGCGGAACTACCCTACAAATCCAAT
erm_B5_24	GCACTGCCCAGAGCAGTGCATCCGAAACTACCCTACAAATCCAAT
erm_B5_25	ACACAGACACTTAGGGATAGAGTACAACTACCCTACAAATCCAAT
erm_B5_26	GTGGAGGTGGACAGGGGTCCTTCTGAACTACCCTACAAATCCAAT
erm_B5_27	TACAGCAGGGGATACTGCGAGAGCAAACTACCCTACAAATCCAAT
erm_B5_28	GAGGCAAGTGGCTCCCTGCGCGTGTAACTACCCTACAAATCCAAT
erm_B5_29	TTGTGCGGCTTTTCCGACGTGTGGAAACTACCCTACAAATCCAAT
erm_B5_30	GAAGGCGGCATCATTGCGATTTCTCAACTACCCTACAAATCCAAT
erm_B5_31	CTCTGGGCTGTTCTCTGGGCCACTGAACTACCCTACAAATCCAAT
erm_B5_32	AGACCCCAAAAAGCTGTAACGCAATAACTACCCTACAAATCCAAT
erm_B5_33	CTCTGCTGGGCAGGATTCTGTTCGGAACTACCCTACAAATCCAAT
erm_B5_34	TCGTGAGGTGGAGCCACTCCGAGCTAACTACCCTACAAATCCAAT
erm_B5_35	TCGATGGATCCTTGCGGCGAGGGGGAACTACCCTACAAATCCAAT
erm_B5_36	TCCGCATAGTATCGCTGTCAAAACAAACTACCCTACAAATCCAAT
erm_B5_37	TGCCCGGAATTCGAGCTGCTCGCAGAACTACCCTACAAATCCAAT
erm_B5_38	TCGCCCTGATCCTGCGGCGATCGTTAACTACCCTACAAATCCAAT
erm_B5_39	GGACCCGGCACATACTTCTTGAAAGAACTACCCTACAAATCCAAT
erm_B5_40	CTGTGATCCGGCTCCATGATCTTGGAACTACCCTACAAATCCAAT

### Sheet: slp2
slp2_B1_1	GAGGAGGGCAGCAAACGGAAATAACATTTTCAAGGTGCTATAGTT
slp2_B1_2	GAGGAGGGCAGCAAACGGAAGGCCAGTCGGGAGCGAGAGGCGGCT
slp2_B1_3	GAGGAGGGCAGCAAACGGAACTCAGGGGCTTTCAGTGTAGACTAA
slp2_B1_4	GAGGAGGGCAGCAAACGGAACTGTGGCGAGGGTCCCGGGGAATCG
slp2_B1_5	GAGGAGGGCAGCAAACGGAAGCTGGCCAGCAAGCTAGGCGCCGTC
slp2_B1_6	GAGGAGGGCAGCAAACGGAACATTTTTTTTCTAAAGGCTTTGCTA
slp2_B1_7	GAGGAGGGCAGCAAACGGAAGGACTTCAAATGTGGTGTCCTGGCC
slp2_B1_8	GAGGAGGGCAGCAAACGGAAGGGATCCAACATCCAGTAGTTGCCC
slp2_B1_9	GAGGAGGGCAGCAAACGGAACTTGACGAAACACTTATTCAGGCTC
slp2_B1_10	GAGGAGGGCAGCAAACGGAAAACAAGTTACCAACTCTGAAACACT
slp2_B1_11	GAGGAGGGCAGCAAACGGAACTGACGAATGGCCATCATGATTAGG
slp2_B1_12	GAGGAGGGCAGCAAACGGAACGACGCTCGACGTTAATACACAGCC
slp2_B1_13	GAGGAGGGCAGCAAACGGAAATTATGGTTGGGCGGAAATTTCGCT
slp2_B1_14	GAGGAGGGCAGCAAACGGAATCAAGCCAAAGAATCCTCCGATTCT
slp2_B1_15	GAGGAGGGCAGCAAACGGAACGGATAGGCAGCCAGTCCCGGGAAC
slp2_B1_16	GAGGAGGGCAGCAAACGGAAGCCTTTCTTATCCTTCACCGGCTTG
slp2_B1_17	GAGGAGGGCAGCAAACGGAAGTTTTAGTTTGATTTGCCGATGTGC
slp2_B1_18	GAGGAGGGCAGCAAACGGAATTCCTCGATCTTCACCATGATTCTT
slp2_B1_19	GAGGAGGGCAGCAAACGGAAGACGGGATGGGGACTTTGGAGCGCG
slp2_B1_20	GAGGAGGGCAGCAAACGGAACTGTTTGTTGTCCCGGTAGTATGGA
slp2_B1_21	AAAATCTGGTTTTCAAAGGGGATTTTAGAAGAGTCTTCCTTTACG
slp2_B1_22	GGGTCCTATCAGGGATCTCTTGAAGTAGAAGAGTCTTCCTTTACG
slp2_B1_23	CAAAAATACACGATTTCACGTCCGTTAGAAGAGTCTTCCTTTACG
slp2_B1_24	GACTACGGTGACGGGTTTGTGAAGATAGAAGAGTCTTCCTTTACG
slp2_B1_25	GGCGAAGGGATTATAACGCTGATACTAGAAGAGTCTTCCTTTACG
slp2_B1_26	AATTCAAGATAGCCAAAACCTTAAGTAGAAGAGTCTTCCTTTACG
slp2_B1_27	GGGTAGAATGGAATTAATGGAAAAGTAGAAGAGTCTTCCTTTACG
slp2_B1_28	TCCGCCAATGAATACGTCTTCCGCCTAGAAGAGTCTTCCTTTACG
slp2_B1_29	GCCAGGATCATCATAGTGTCTTGGCTAGAAGAGTCTTCCTTTACG
slp2_B1_30	ATATTACATATATCGCGGATATGTGTAGAAGAGTCTTCCTTTACG
slp2_B1_31	ATTCAGGGTTAGACGCTTCTCGGAATAGAAGAGTCTTCCTTTACG
slp2_B1_32	GTTCTCTCGCTTTACGTTCAGTTTTTAGAAGAGTCTTCCTTTACG
slp2_B1_33	CCAGTTCGTGGTATTCAGATTGTTATAGAAGAGTCTTCCTTTACG
slp2_B1_34	ATACTTATGAGCTACATATGCTGCTTAGAAGAGTCTTCCTTTACG
slp2_B1_35	AGGATAGGTAAGAAATTGTCCAAACTAGAAGAGTCTTCCTTTACG
slp2_B1_36	ATTGTAGCTGTAAGGTGGCTTTTCGTAGAAGAGTCTTCCTTTACG
slp2_B1_37	CCTTGGAAGTTAGCTTTATTAGTTTTAGAAGAGTCTTCCTTTACG
slp2_B1_38	AGCGCTAATCTCGCTGGACGGCAGATAGAAGAGTCTTCCTTTACG
slp2_B1_39	TTTCATTAGATTGGTGAGATTCAGCTAGAAGAGTCTTCCTTTACG
slp2_B1_40	GTTATGTCTTATGGAGTTCTGCCAGTAGAAGAGTCTTCCTTTACG
slp2_B3_1	GTCCCTGCCTCTATATCTTTGGCCAGTCGGGAGCGAGAGGCGGCT
slp2_B3_2	GTCCCTGCCTCTATATCTTTCTCAGGGGCTTTCAGTGTAGACTAA
slp2_B3_3	GTCCCTGCCTCTATATCTTTCTGTGGCGAGGGTCCCGGGGAATCG
slp2_B3_4	GTCCCTGCCTCTATATCTTTGCTGGCCAGCAAGCTAGGCGCCGTC
slp2_B3_5	GTCCCTGCCTCTATATCTTTGGGATCCAACATCCAGTAGTTGCCC
slp2_B3_6	GTCCCTGCCTCTATATCTTTCTTGACGAAACACTTATTCAGGCTC
slp2_B3_7	GTCCCTGCCTCTATATCTTTCGACGCTCGACGTTAATACACAGCC
slp2_B3_8	GTCCCTGCCTCTATATCTTTATTATGGTTGGGCGGAAATTTCGCT
slp2_B3_9	GTCCCTGCCTCTATATCTTTATACTTATGAGCTACATATGCTGCT
slp2_B3_10	GTCCCTGCCTCTATATCTTTTTCCTCGATCTTCACCATGATTCTT
slp2_B3_11	GTCCCTGCCTCTATATCTTTGCCTTTCTTATCCTTCACCGGCTTG
slp2_B3_12	GTCCCTGCCTCTATATCTTTATTGGTCATTATGTACTCGTAGATG
slp2_B3_13	GTCCCTGCCTCTATATCTTTCGCCACCGAGAGTTGCCTTTGATGA
slp2_B3_14	GTCCCTGCCTCTATATCTTTGGGTAGAATGGAATTAATGGAAAAG
slp2_B3_15	GTCCCTGCCTCTATATCTTTCACATCGAGATCCGATTCGGGATCG
slp2_B3_16	GTCCCTGCCTCTATATCTTTATCGGTTGTCTCCCCATCACATTCG
slp2_B3_17	GTCCCTGCCTCTATATCTTTGCCTGGATGTCCTGGTCCACCTTTC
slp2_B3_18	GTCCCTGCCTCTATATCTTTTGCGACGAAGGGCGGTGGTGGTGGT
slp2_B3_19	GTCCCTGCCTCTATATCTTTCGCCAGGTGTGGGTGGTGATGGGTG
slp2_B3_20	GGGTCCTATCAGGGATCTCTTGAAGTTCCACTCAACTTTAACCCG
slp2_B3_21	CAAAAATACACGATTTCACGTCCGTTTCCACTCAACTTTAACCCG
slp2_B3_22	GACTACGGTGACGGGTTTGTGAAGATTCCACTCAACTTTAACCCG
slp2_B3_23	GGCGAAGGGATTATAACGCTGATACTTCCACTCAACTTTAACCCG
slp2_B3_24	TCCGCCAATGAATACGTCTTCCGCCTTCCACTCAACTTTAACCCG
slp2_B3_25	GCCAGGATCATCATAGTGTCTTGGCTTCCACTCAACTTTAACCCG
slp2_B3_26	GTTCTCTCGCTTTACGTTCAGTTTTTTCCACTCAACTTTAACCCG
slp2_B3_27	CCAGTTCGTGGTATTCAGATTGTTATTCCACTCAACTTTAACCCG
slp2_B3_28	AGTCGCGGCTATATCTATGTACAGTTTCCACTCAACTTTAACCCG
slp2_B3_29	AGCGCTAATCTCGCTGGACGGCAGATTCCACTCAACTTTAACCCG
slp2_B3_30	ATTGTAGCTGTAAGGTGGCTTTTCGTTCCACTCAACTTTAACCCG
slp2_B3_31	CTGTTTGTTGTCCCGGTAGTATGGATTCCACTCAACTTTAACCCG
slp2_B3_32	CGGTGGTTGTGACGCCGCCGATGCTTTCCACTCAACTTTAACCCG
slp2_B3_33	ATCCTCGTCGTGATGCTCCACAGTCTTCCACTCAACTTTAACCCG
slp2_B3_34	CGCAACGGGAGCCGGTGACATGGAGTTCCACTCAACTTTAACCCG
slp2_B3_35	ATCGTTCGATTTATTTTCCGCATCGTTCCACTCAACTTTAACCCG
slp2_B3_36	GGGTAATCCCGGCAAGCCCGGTGGCTTCCACTCAACTTTAACCCG
slp2_B3_37	CTGGTAGAGCTCACTGCTCGTGGGTTTCCACTCAACTTTAACCCG
slp2_B3_38	GCCAGGCGAAAGGGGCGCCTGACCCTTCCACTCAACTTTAACCCG
slp2_B5_1	CTCACTCCCAATCTCTATAAATAACATTTTCAAGGTGCTATAGTT
slp2_B5_2	CTCACTCCCAATCTCTATAAGGCCAGTCGGGAGCGAGAGGCGGCT
slp2_B5_3	CTCACTCCCAATCTCTATAACTCAGGGGCTTTCAGTGTAGACTAA
slp2_B5_4	CTCACTCCCAATCTCTATAACTGTGGCGAGGGTCCCGGGGAATCG
slp2_B5_5	CTCACTCCCAATCTCTATAAGCTGGCCAGCAAGCTAGGCGCCGTC
slp2_B5_6	CTCACTCCCAATCTCTATAACATTTTTTTTCTAAAGGCTTTGCTA
slp2_B5_7	CTCACTCCCAATCTCTATAAGGACTTCAAATGTGGTGTCCTGGCC
slp2_B5_8	CTCACTCCCAATCTCTATAAGGGATCCAACATCCAGTAGTTGCCC
slp2_B5_9	CTCACTCCCAATCTCTATAACTTGACGAAACACTTATTCAGGCTC
slp2_B5_10	CTCACTCCCAATCTCTATAAAACAAGTTACCAACTCTGAAACACT
slp2_B5_11	CTCACTCCCAATCTCTATAACTGACGAATGGCCATCATGATTAGG
slp2_B5_12	CTCACTCCCAATCTCTATAACGACGCTCGACGTTAATACACAGCC
slp2_B5_13	CTCACTCCCAATCTCTATAAATTATGGTTGGGCGGAAATTTCGCT
slp2_B5_14	CTCACTCCCAATCTCTATAATCAAGCCAAAGAATCCTCCGATTCT
slp2_B5_15	CTCACTCCCAATCTCTATAACGGATAGGCAGCCAGTCCCGGGAAC
slp2_B5_16	CTCACTCCCAATCTCTATAAGCCTTTCTTATCCTTCACCGGCTTG
slp2_B5_17	CTCACTCCCAATCTCTATAAGTTTTAGTTTGATTTGCCGATGTGC
slp2_B5_18	CTCACTCCCAATCTCTATAATTCCTCGATCTTCACCATGATTCTT
slp2_B5_19	CTCACTCCCAATCTCTATAAGACGGGATGGGGACTTTGGAGCGCG
slp2_B5_20	CTCACTCCCAATCTCTATAACTGTTTGTTGTCCCGGTAGTATGGA
slp2_B5_21	AAAATCTGGTTTTCAAAGGGGATTTAACTACCCTACAAATCCAAT
slp2_B5_22	GGGTCCTATCAGGGATCTCTTGAAGAACTACCCTACAAATCCAAT
slp2_B5_23	CAAAAATACACGATTTCACGTCCGTAACTACCCTACAAATCCAAT
slp2_B5_24	GACTACGGTGACGGGTTTGTGAAGAAACTACCCTACAAATCCAAT
slp2_B5_25	GGCGAAGGGATTATAACGCTGATACAACTACCCTACAAATCCAAT
slp2_B5_26	AATTCAAGATAGCCAAAACCTTAAGAACTACCCTACAAATCCAAT
slp2_B5_27	GGGTAGAATGGAATTAATGGAAAAGAACTACCCTACAAATCCAAT
slp2_B5_28	TCCGCCAATGAATACGTCTTCCGCCAACTACCCTACAAATCCAAT
slp2_B5_29	GCCAGGATCATCATAGTGTCTTGGCAACTACCCTACAAATCCAAT
slp2_B5_30	ATATTACATATATCGCGGATATGTGAACTACCCTACAAATCCAAT
slp2_B5_31	ATTCAGGGTTAGACGCTTCTCGGAAAACTACCCTACAAATCCAAT
slp2_B5_32	GTTCTCTCGCTTTACGTTCAGTTTTAACTACCCTACAAATCCAAT
slp2_B5_33	CCAGTTCGTGGTATTCAGATTGTTAAACTACCCTACAAATCCAAT
slp2_B5_34	ATACTTATGAGCTACATATGCTGCTAACTACCCTACAAATCCAAT
slp2_B5_35	AGGATAGGTAAGAAATTGTCCAAACAACTACCCTACAAATCCAAT
slp2_B5_36	ATTGTAGCTGTAAGGTGGCTTTTCGAACTACCCTACAAATCCAAT
slp2_B5_37	CCTTGGAAGTTAGCTTTATTAGTTTAACTACCCTACAAATCCAAT
slp2_B5_38	AGCGCTAATCTCGCTGGACGGCAGAAACTACCCTACAAATCCAAT
slp2_B5_39	TTTCATTAGATTGGTGAGATTCAGCAACTACCCTACAAATCCAAT
slp2_B5_40	GTTATGTCTTATGGAGTTCTGCCAGAACTACCCTACAAATCCAAT

### Sheet: bsh
bsh_B1_1	GAGGAGGGCAGCAAACGGAAGGCTGGCTTGTGATAGAAAATAGGG
bsh_B1_2	GAGGAGGGCAGCAAACGGAAGATTATTGTCGTGGGCAAATGCGCT
bsh_B1_3	GAGGAGGGCAGCAAACGGAAGCGGAGGTTGAGGTTGAGTCGTGGG
bsh_B1_4	GAGGAGGGCAGCAAACGGAACATTGGCATTGTCGCGCCGGCGCAG
bsh_B1_5	GAGGAGGGCAGCAAACGGAAGGTGGTTGGACCGTGGAGTGCTGTG
bsh_B1_6	GAGGAGGGCAGCAAACGGAAGTCCCTCGAACCGCTTTTCCAGACC
bsh_B1_7	GAGGAGGGCAGCAAACGGAACAGTAGCCGTCGCGGATGCGGATGC
bsh_B1_8	GAGGAGGGCAGCAAACGGAAGGGCCAGTTCCGGCACACAGCCAGG
bsh_B1_9	GAGGAGGGCAGCAAACGGAATGGCCTCATTAAGCATTGCCATTGC
bsh_B1_10	GAGGAGGGCAGCAAACGGAATGCCGTGCTTGGAGTCCCCGGATGA
bsh_B1_11	GAGGAGGGCAGCAAACGGAAGCGAGAGATATCCGAGGGTCATTTG
bsh_B1_12	GAGGAGGGCAGCAAACGGAATATGTTGTTTGCTCGTTGACGGTCG
bsh_B1_13	GAGGAGGGCAGCAAACGGAAGGAGATGTGCCAGCCAGCCGGGATA
bsh_B1_14	GAGGAGGGCAGCAAACGGAAGCTGCTCGCTCGTCGGCTGAGTGGG
bsh_B1_15	GAGGAGGGCAGCAAACGGAATCGGATAGAGTACTCCATTGGATGC
bsh_B1_16	GAGGAGGGCAGCAAACGGAACGCCGACGATGTCCACGTCGCTGGA
bsh_B1_17	GAGGAGGGCAGCAAACGGAAGATCGGAGTAGTCATCCGTGGAGTA
bsh_B1_18	GAGGAGGGCAGCAAACGGAACGGCGATGCCGTTGGTATCACTACT
bsh_B1_19	GAGGAGGGCAGCAAACGGAACCAACTGCTGCGAAATCTGATCTCC
bsh_B1_20	GAGGAGGGCAGCAAACGGAATGGCACTGGCCATCGCCGCCGCCTT
bsh_B1_21	CTCCGAAGAAGGGCGCTCCCCCGAATAGAAGAGTCTTCCTTTACG
bsh_B1_22	GCGAATGTTGCGACGGATGTTTGTGTAGAAGAGTCTTCCTTTACG
bsh_B1_23	CACTACCTCCATTCAGGGGCGGCGGTAGAAGAGTCTTCCTTTACG
bsh_B1_24	GTTCGCTGCGTGAGAAGTCGACGGGTAGAAGAGTCTTCCTTTACG
bsh_B1_25	TGTAGTGGGAAGTTCCGTGTCGCGATAGAAGAGTCTTCCTTTACG
bsh_B1_26	CACGCTCCGGCGTGGACAGGTATCGTAGAAGAGTCTTCCTTTACG
bsh_B1_27	AACCCGACGCAGCCTGGTTGCTGCGTAGAAGAGTCTTCCTTTACG
bsh_B1_28	GGGCATTCACGCCCATTCCCAGTCCTAGAAGAGTCTTCCTTTACG
bsh_B1_29	GAGCATGTGCGTCCGCAGGACTCAATAGAAGAGTCTTCCTTTACG
bsh_B1_30	TGCCGCCGACAGATCCGGGATTCAGTAGAAGAGTCTTCCTTTACG
bsh_B1_31	CCACGGACTTGTAGGTGCCCGACGATAGAAGAGTCTTCCTTTACG
bsh_B1_32	TACGTGTCCTTGGACCGCGCGCGCGTAGAAGAGTCTTCCTTTACG
bsh_B1_33	GAGGAGCAGTGATGGAGACCGGAGCTAGAAGAGTCTTCCTTTACG
bsh_B1_34	CCTGCTGCATCAGGCACATCTGCAGTAGAAGAGTCTTCCTTTACG
bsh_B1_35	GAAATCCGTGATCGGTGTAGGGTGCTAGAAGAGTCTTCCTTTACG
bsh_B1_36	TCTATGTTAACTGGTAGAGTTTCGCTAGAAGAGTCTTCCTTTACG
bsh_B1_37	TGTCCTCGTCGCCACTGTCCGCCTCTAGAAGAGTCTTCCTTTACG
bsh_B1_38	TCTTTGGCGCGTAGTTGTTGGTGTTTAGAAGAGTCTTCCTTTACG
bsh_B1_39	CCGGCGGATGTTGTGCTGCTCCAGATAGAAGAGTCTTCCTTTACG
bsh_B1_40	ACGGCGTTTTTGTGGTCAGCATTGTTAGAAGAGTCTTCCTTTACG
bsh_B3_1	GTCCCTGCCTCTATATCTTTGATTATTGTCGTGGGCAAATGCGCT
bsh_B3_2	GTCCCTGCCTCTATATCTTTGGCTGGCTTGTGATAGAAAATAGGG
bsh_B3_3	GTCCCTGCCTCTATATCTTTGCGGAGGTTGAGGTTGAGTCGTGGG
bsh_B3_4	GTCCCTGCCTCTATATCTTTCATTGGCATTGTCGCGCCGGCGCAG
bsh_B3_5	GTCCCTGCCTCTATATCTTTGGTGGTTGGACCGTGGAGTGCTGTG
bsh_B3_6	GTCCCTGCCTCTATATCTTTGTCCCTCGAACCGCTTTTCCAGACC
bsh_B3_7	GTCCCTGCCTCTATATCTTTCAGTAGCCGTCGCGGATGCGGATGC
bsh_B3_8	GTCCCTGCCTCTATATCTTTTGGCCTCATTAAGCATTGCCATTGC
bsh_B3_9	GTCCCTGCCTCTATATCTTTTGCCGTGCTTGGAGTCCCCGGATGA
bsh_B3_10	GTCCCTGCCTCTATATCTTTGGGCCAGTTCCGGCACACAGCCAGG
bsh_B3_11	GTCCCTGCCTCTATATCTTTGCGAGAGATATCCGAGGGTCATTTG
bsh_B3_12	GTCCCTGCCTCTATATCTTTTATGTTGTTTGCTCGTTGACGGTCG
bsh_B3_13	GTCCCTGCCTCTATATCTTTGCTGCTCGCTCGTCGGCTGAGTGGG
bsh_B3_14	GTCCCTGCCTCTATATCTTTTCGGATAGAGTACTCCATTGGATGC
bsh_B3_15	GTCCCTGCCTCTATATCTTTCGCCGACGATGTCCACGTCGCTGGA
bsh_B3_16	GTCCCTGCCTCTATATCTTTCGGCGATGCCGTTGGTATCACTACT
bsh_B3_17	GTCCCTGCCTCTATATCTTTGATCGGAGTAGTCATCCGTGGAGTA
bsh_B3_18	GTCCCTGCCTCTATATCTTTCCAACTGCTGCGAAATCTGATCTCC
bsh_B3_19	GTCCCTGCCTCTATATCTTTGAGCCTTCCTCCGGCGGCAGTGGCG
bsh_B3_20	GTCCCTGCCTCTATATCTTTGGAACCAGGTCTTCACCTGCGTCTC
bsh_B3_21	GCGAATGTTGCGACGGATGTTTGTGTTCCACTCAACTTTAACCCG
bsh_B3_22	CTCCGAAGAAGGGCGCTCCCCCGAATTCCACTCAACTTTAACCCG
bsh_B3_23	CACTACCTCCATTCAGGGGCGGCGGTTCCACTCAACTTTAACCCG
bsh_B3_24	GTTCGCTGCGTGAGAAGTCGACGGGTTCCACTCAACTTTAACCCG
bsh_B3_25	TGTAGTGGGAAGTTCCGTGTCGCGATTCCACTCAACTTTAACCCG
bsh_B3_26	CACGCTCCGGCGTGGACAGGTATCGTTCCACTCAACTTTAACCCG
bsh_B3_27	AACCCGACGCAGCCTGGTTGCTGCGTTCCACTCAACTTTAACCCG
bsh_B3_28	GAGCATGTGCGTCCGCAGGACTCAATTCCACTCAACTTTAACCCG
bsh_B3_29	TGCCGCCGACAGATCCGGGATTCAGTTCCACTCAACTTTAACCCG
bsh_B3_30	GGGCATTCACGCCCATTCCCAGTCCTTCCACTCAACTTTAACCCG
bsh_B3_31	CCACGGACTTGTAGGTGCCCGACGATTCCACTCAACTTTAACCCG
bsh_B3_32	TACGTGTCCTTGGACCGCGCGCGCGTTCCACTCAACTTTAACCCG
bsh_B3_33	CCTGCTGCATCAGGCACATCTGCAGTTCCACTCAACTTTAACCCG
bsh_B3_34	GAAATCCGTGATCGGTGTAGGGTGCTTCCACTCAACTTTAACCCG
bsh_B3_35	TCTATGTTAACTGGTAGAGTTTCGCTTCCACTCAACTTTAACCCG
bsh_B3_36	TCTTTGGCGCGTAGTTGTTGGTGTTTTCCACTCAACTTTAACCCG
bsh_B3_37	TGTCCTCGTCGCCACTGTCCGCCTCTTCCACTCAACTTTAACCCG
bsh_B3_38	CCGGCGGATGTTGTGCTGCTCCAGATTCCACTCAACTTTAACCCG
bsh_B3_39	ACAGCTGCGGATCACTGAACACCGTTTCCACTCAACTTTAACCCG
bsh_B3_40	GCTTTTTGTGCTTCATGCGGCGGTTTTCCACTCAACTTTAACCCG
bsh_B5_1	CTCACTCCCAATCTCTATAAGGCTGGCTTGTGATAGAAAATAGGG
bsh_B5_2	CTCACTCCCAATCTCTATAAGATTATTGTCGTGGGCAAATGCGCT
bsh_B5_3	CTCACTCCCAATCTCTATAAGCGGAGGTTGAGGTTGAGTCGTGGG
bsh_B5_4	CTCACTCCCAATCTCTATAACATTGGCATTGTCGCGCCGGCGCAG
bsh_B5_5	CTCACTCCCAATCTCTATAAGGTGGTTGGACCGTGGAGTGCTGTG
bsh_B5_6	CTCACTCCCAATCTCTATAAGTCCCTCGAACCGCTTTTCCAGACC
bsh_B5_7	CTCACTCCCAATCTCTATAACAGTAGCCGTCGCGGATGCGGATGC
bsh_B5_8	CTCACTCCCAATCTCTATAAGGGCCAGTTCCGGCACACAGCCAGG
bsh_B5_9	CTCACTCCCAATCTCTATAATGGCCTCATTAAGCATTGCCATTGC
bsh_B5_10	CTCACTCCCAATCTCTATAATGCCGTGCTTGGAGTCCCCGGATGA
bsh_B5_11	CTCACTCCCAATCTCTATAAGCGAGAGATATCCGAGGGTCATTTG
bsh_B5_12	CTCACTCCCAATCTCTATAATATGTTGTTTGCTCGTTGACGGTCG
bsh_B5_13	CTCACTCCCAATCTCTATAAGGAGATGTGCCAGCCAGCCGGGATA
bsh_B5_14	CTCACTCCCAATCTCTATAAGCTGCTCGCTCGTCGGCTGAGTGGG
bsh_B5_15	CTCACTCCCAATCTCTATAATCGGATAGAGTACTCCATTGGATGC
bsh_B5_16	CTCACTCCCAATCTCTATAACGCCGACGATGTCCACGTCGCTGGA
bsh_B5_17	CTCACTCCCAATCTCTATAAGATCGGAGTAGTCATCCGTGGAGTA
bsh_B5_18	CTCACTCCCAATCTCTATAACGGCGATGCCGTTGGTATCACTACT
bsh_B5_19	CTCACTCCCAATCTCTATAACCAACTGCTGCGAAATCTGATCTCC
bsh_B5_20	CTCACTCCCAATCTCTATAATGGCACTGGCCATCGCCGCCGCCTT
bsh_B5_21	CTCCGAAGAAGGGCGCTCCCCCGAAAACTACCCTACAAATCCAAT
bsh_B5_22	GCGAATGTTGCGACGGATGTTTGTGAACTACCCTACAAATCCAAT
bsh_B5_23	CACTACCTCCATTCAGGGGCGGCGGAACTACCCTACAAATCCAAT
bsh_B5_24	GTTCGCTGCGTGAGAAGTCGACGGGAACTACCCTACAAATCCAAT
bsh_B5_25	TGTAGTGGGAAGTTCCGTGTCGCGAAACTACCCTACAAATCCAAT
bsh_B5_26	CACGCTCCGGCGTGGACAGGTATCGAACTACCCTACAAATCCAAT
bsh_B5_27	AACCCGACGCAGCCTGGTTGCTGCGAACTACCCTACAAATCCAAT
bsh_B5_28	GGGCATTCACGCCCATTCCCAGTCCAACTACCCTACAAATCCAAT
bsh_B5_29	GAGCATGTGCGTCCGCAGGACTCAAAACTACCCTACAAATCCAAT
bsh_B5_30	TGCCGCCGACAGATCCGGGATTCAGAACTACCCTACAAATCCAAT
bsh_B5_31	CCACGGACTTGTAGGTGCCCGACGAAACTACCCTACAAATCCAAT
bsh_B5_32	TACGTGTCCTTGGACCGCGCGCGCGAACTACCCTACAAATCCAAT
bsh_B5_33	GAGGAGCAGTGATGGAGACCGGAGCAACTACCCTACAAATCCAAT
bsh_B5_34	CCTGCTGCATCAGGCACATCTGCAGAACTACCCTACAAATCCAAT
bsh_B5_35	GAAATCCGTGATCGGTGTAGGGTGCAACTACCCTACAAATCCAAT
bsh_B5_36	TCTATGTTAACTGGTAGAGTTTCGCAACTACCCTACAAATCCAAT
bsh_B5_37	TGTCCTCGTCGCCACTGTCCGCCTCAACTACCCTACAAATCCAAT
bsh_B5_38	TCTTTGGCGCGTAGTTGTTGGTGTTAACTACCCTACAAATCCAAT
bsh_B5_39	CCGGCGGATGTTGTGCTGCTCCAGAAACTACCCTACAAATCCAAT
bsh_B5_40	ACGGCGTTTTTGTGGTCAGCATTGTAACTACCCTACAAATCCAAT

### Sheet: hh
hh_B1_1	GAGGAGGGCAGCAAACGGAAACATTTCCGAGCGGAGTATCGTGCG
hh_B1_2	GAGGAGGGCAGCAAACGGAAACTGCCCACCTTGACGACTCGCTGG
hh_B1_3	GAGGAGGGCAGCAAACGGAACGAATCTGACTTGACGGAGCAGTAG
hh_B1_4	GAGGAGGGCAGCAAACGGAAAGGACCGCAGCTGTGAGCCGGGCTA
hh_B1_5	GAGGAGGGCAGCAAACGGAAAATTCCATGATAATATACAGTAACA
hh_B1_6	GAGGAGGGCAGCAAACGGAAGCCGTGATGGTAGTCCTCGTCCCAG
hh_B1_7	GAGGAGGGCAGCAAACGGAACTCCAGAGGTCCGGAGGCGCTGTTC
hh_B1_8	GAGGAGGGCAGCAAACGGAACAAAACACGATCTCCGATAGAGAGC
hh_B1_9	GAGGAGGGCAGCAAACGGAAAGCGAGCATGCCGTATTTGGACTGG
hh_B1_10	GAGGAGGGCAGCAAACGGAACGGTCTTAACTGTTCTCCGCTGAAC
hh_B1_11	GAGGAGGGCAGCAAACGGAAATTATTAACGATATTCAACATTGAA
hh_B1_12	GAGGAGGGCAGCAAACGGAAGTTGTAGTTGGGCACGAGGTCCTTG
hh_B1_13	GAGGAGGGCAGCAAACGGAACTTCGGCGAACTGTGCAACTGCTCC
hh_B1_14	GAGGAGGGCAGCAAACGGAATGCGCCGAGGATTGCCTACTTACAG
hh_B1_15	GAGGAGGGCAGCAAACGGAATGAGCTGTGGTTATCCATGATTTAT
hh_B1_16	GAGGAGGGCAGCAAACGGAAGGCCACCAGAGAGGTCAGCCTGCTG
hh_B1_17	GAGGAGGGCAGCAAACGGAACTTGAGGACCAGCGGATACAGGTTG
hh_B1_18	GAGGAGGGCAGCAAACGGAATGCTCCACCGTCCGTGTGCAGCTGC
hh_B1_19	GAGGAGGGCAGCAAACGGAACAGCAGCGCTGTGCTCTCCGGCGTG
hh_B1_20	GAGGAGGGCAGCAAACGGAACTGGCTCTCCGGCTGCCAAACGCTA
hh_B1_21	TTGCGCTCGCACTGTGATTGACAAATAGAAGAGTCTTCCTTTACG
hh_B1_22	CGGCGCGACCACGCCCTTACTGCGCTAGAAGAGTCTTCCTTTACG
hh_B1_23	GCAGCCGTGCACGTGGGAACTGATCTAGAAGAGTCTTCCTTTACG
hh_B1_24	CGCCCTATGACGACCCAATCCTCGGTAGAAGAGTCTTCCTTTACG
hh_B1_25	GCCGCACCTCAATAAATTATGCAATTAGAAGAGTCTTCCTTTACG
hh_B1_26	TCGGCCCTCGTAGTGGAGCGACTCCTAGAAGAGTCTTCCTTTACG
hh_B1_27	TTTGGGCGAGTCCCGACGGATCACATAGAAGAGTCTTCCTTTACG
hh_B1_28	GACGGCCTGTCCGTTGGCGGTCATGTAGAAGAGTCTTCCTTTACG
hh_B1_29	ATCGAATCCAGCCTCGACGGCCAGGTAGAAGAGTCTTCCTTTACG
hh_B1_30	AATCGCAGGTCCTAACTGACTTAACTAGAAGAGTCTTCCTTTACG
hh_B1_31	GTGGTGGTAAATAAATAGTATCGATTAGAAGAGTCTTCCTTTACG
hh_B1_32	TTCCTCGTCGCGGAAAAGGATGTCCTAGAAGAGTCTTCCTTTACG
hh_B1_33	ATTCTGCTGCTGCGCCGAGCTCACCTAGAAGAGTCTTCCTTTACG
hh_B1_34	TTGATTTTCTCAGGATGATTTAGGATAGAAGAGTCTTCCTTTACG
hh_B1_35	GACACTGGCGGCACTGGCCCAAGGCTAGAAGAGTCTTCCTTTACG
hh_B1_36	GACCATCGGCAAGACGATCAGCAGCTAGAAGAGTCTTCCTTTACG
hh_B1_37	GTACTCGGATAGATTGGGAATTGTCTAGAAGAGTCTTCCTTTACG
hh_B1_38	CAGGTGAGCCGGCGTCACCGTGAGCTAGAAGAGTCTTCCTTTACG
hh_B1_39	GCCGAGCGGCTTCCGGACTCCACTCTAGAAGAGTCTTCCTTTACG
hh_B1_40	GCGATCCGCAAACACAAACGTGAGCTAGAAGAGTCTTCCTTTACG
hh_B3_1	GTCCCTGCCTCTATATCTTTACATTTCCGAGCGGAGTATCGTGCG
hh_B3_2	GTCCCTGCCTCTATATCTTTCGAATCTGACTTGACGGAGCAGTAG
hh_B3_3	GTCCCTGCCTCTATATCTTTACTGCCCACCTTGACGACTCGCTGG
hh_B3_4	GTCCCTGCCTCTATATCTTTAGGACCGCAGCTGTGAGCCGGGCTA
hh_B3_5	GTCCCTGCCTCTATATCTTTGCCGTGATGGTAGTCCTCGTCCCAG
hh_B3_6	GTCCCTGCCTCTATATCTTTCTCCAGAGGTCCGGAGGCGCTGTTC
hh_B3_7	GTCCCTGCCTCTATATCTTTAGCGAGCATGCCGTATTTGGACTGG
hh_B3_8	GTCCCTGCCTCTATATCTTTCAAAACACGATCTCCGATAGAGAGC
hh_B3_9	GTCCCTGCCTCTATATCTTTCGGTCTTAACTGTTCTCCGCTGAAC
hh_B3_10	GTCCCTGCCTCTATATCTTTGTTGTAGTTGGGCACGAGGTCCTTG
hh_B3_11	GTCCCTGCCTCTATATCTTTCTTCGGCGAACTGTGCAACTGCTCC
hh_B3_12	GTCCCTGCCTCTATATCTTTTGAGCTGTGGTTATCCATGATTTAT
hh_B3_13	GTCCCTGCCTCTATATCTTTGGCCACCAGAGAGGTCAGCCTGCTG
hh_B3_14	GTCCCTGCCTCTATATCTTTTGCTCCACCGTCCGTGTGCAGCTGC
hh_B3_15	GTCCCTGCCTCTATATCTTTCTGGCTCTCCGGCTGCCAAACGCTA
hh_B3_16	GTCCCTGCCTCTATATCTTTCAGCAGCGCTGTGCTCTCCGGCGTG
hh_B3_17	GTCCCTGCCTCTATATCTTTCTTGAGGACCAGCGGATACAGGTTG
hh_B3_18	GTCCCTGCCTCTATATCTTTCGGCAGAACGTAGTCCTTGACCTTG
hh_B3_19	GTCCCTGCCTCTATATCTTTGTGGGCCAGCGACTGGCTGTTGATC
hh_B3_20	GTCCCTGCCTCTATATCTTTGCTCATCAAGCGATCCGCTCCGGTG
hh_B3_21	TTGCGCTCGCACTGTGATTGACAAATTCCACTCAACTTTAACCCG
hh_B3_22	GCAGCCGTGCACGTGGGAACTGATCTTCCACTCAACTTTAACCCG
hh_B3_23	CGGCGCGACCACGCCCTTACTGCGCTTCCACTCAACTTTAACCCG
hh_B3_24	CGCCCTATGACGACCCAATCCTCGGTTCCACTCAACTTTAACCCG
hh_B3_25	TCGGCCCTCGTAGTGGAGCGACTCCTTCCACTCAACTTTAACCCG
hh_B3_26	TTTGGGCGAGTCCCGACGGATCACATTCCACTCAACTTTAACCCG
hh_B3_27	ATCGAATCCAGCCTCGACGGCCAGGTTCCACTCAACTTTAACCCG
hh_B3_28	GACGGCCTGTCCGTTGGCGGTCATGTTCCACTCAACTTTAACCCG
hh_B3_29	AATCGCAGGTCCTAACTGACTTAACTTCCACTCAACTTTAACCCG
hh_B3_30	TTCCTCGTCGCGGAAAAGGATGTCCTTCCACTCAACTTTAACCCG
hh_B3_31	ATTCTGCTGCTGCGCCGAGCTCACCTTCCACTCAACTTTAACCCG
hh_B3_32	GACACTGGCGGCACTGGCCCAAGGCTTCCACTCAACTTTAACCCG
hh_B3_33	GACCATCGGCAAGACGATCAGCAGCTTCCACTCAACTTTAACCCG
hh_B3_34	CAGGTGAGCCGGCGTCACCGTGAGCTTCCACTCAACTTTAACCCG
hh_B3_35	GCGATCCGCAAACACAAACGTGAGCTTCCACTCAACTTTAACCCG
hh_B3_36	GCCGAGCGGCTTCCGGACTCCACTCTTCCACTCAACTTTAACCCG
hh_B3_37	GTACTCGGATAGATTGGGAATTGTCTTCCACTCAACTTTAACCCG
hh_B3_38	TCCATCTCAATCGTGGCGCCAGCTCTTCCACTCAACTTTAACCCG
hh_B3_39	CAGCAGGCGCATGGGAGCCAGTCCCTTCCACTCAACTTTAACCCG
hh_B3_40	CACGTTTAGCTTCTCCTTGCAGCGCTTCCACTCAACTTTAACCCG
hh_B5_1	CTCACTCCCAATCTCTATAAACATTTCCGAGCGGAGTATCGTGCG
hh_B5_2	CTCACTCCCAATCTCTATAAACTGCCCACCTTGACGACTCGCTGG
hh_B5_3	CTCACTCCCAATCTCTATAACGAATCTGACTTGACGGAGCAGTAG
hh_B5_4	CTCACTCCCAATCTCTATAAAGGACCGCAGCTGTGAGCCGGGCTA
hh_B5_5	CTCACTCCCAATCTCTATAAAATTCCATGATAATATACAGTAACA
hh_B5_6	CTCACTCCCAATCTCTATAAGCCGTGATGGTAGTCCTCGTCCCAG
hh_B5_7	CTCACTCCCAATCTCTATAACTCCAGAGGTCCGGAGGCGCTGTTC
hh_B5_8	CTCACTCCCAATCTCTATAACAAAACACGATCTCCGATAGAGAGC
hh_B5_9	CTCACTCCCAATCTCTATAAAGCGAGCATGCCGTATTTGGACTGG
hh_B5_10	CTCACTCCCAATCTCTATAACGGTCTTAACTGTTCTCCGCTGAAC
hh_B5_11	CTCACTCCCAATCTCTATAAATTATTAACGATATTCAACATTGAA
hh_B5_12	CTCACTCCCAATCTCTATAAGTTGTAGTTGGGCACGAGGTCCTTG
hh_B5_13	CTCACTCCCAATCTCTATAACTTCGGCGAACTGTGCAACTGCTCC
hh_B5_14	CTCACTCCCAATCTCTATAATGCGCCGAGGATTGCCTACTTACAG
hh_B5_15	CTCACTCCCAATCTCTATAATGAGCTGTGGTTATCCATGATTTAT
hh_B5_16	CTCACTCCCAATCTCTATAAGGCCACCAGAGAGGTCAGCCTGCTG
hh_B5_17	CTCACTCCCAATCTCTATAACTTGAGGACCAGCGGATACAGGTTG
hh_B5_18	CTCACTCCCAATCTCTATAATGCTCCACCGTCCGTGTGCAGCTGC
hh_B5_19	CTCACTCCCAATCTCTATAACAGCAGCGCTGTGCTCTCCGGCGTG
hh_B5_20	CTCACTCCCAATCTCTATAACTGGCTCTCCGGCTGCCAAACGCTA
hh_B5_21	TTGCGCTCGCACTGTGATTGACAAAAACTACCCTACAAATCCAAT
hh_B5_22	CGGCGCGACCACGCCCTTACTGCGCAACTACCCTACAAATCCAAT
hh_B5_23	GCAGCCGTGCACGTGGGAACTGATCAACTACCCTACAAATCCAAT
hh_B5_24	CGCCCTATGACGACCCAATCCTCGGAACTACCCTACAAATCCAAT
hh_B5_25	GCCGCACCTCAATAAATTATGCAATAACTACCCTACAAATCCAAT
hh_B5_26	TCGGCCCTCGTAGTGGAGCGACTCCAACTACCCTACAAATCCAAT
hh_B5_27	TTTGGGCGAGTCCCGACGGATCACAAACTACCCTACAAATCCAAT
hh_B5_28	GACGGCCTGTCCGTTGGCGGTCATGAACTACCCTACAAATCCAAT
hh_B5_29	ATCGAATCCAGCCTCGACGGCCAGGAACTACCCTACAAATCCAAT
hh_B5_30	AATCGCAGGTCCTAACTGACTTAACAACTACCCTACAAATCCAAT
hh_B5_31	GTGGTGGTAAATAAATAGTATCGATAACTACCCTACAAATCCAAT
hh_B5_32	TTCCTCGTCGCGGAAAAGGATGTCCAACTACCCTACAAATCCAAT
hh_B5_33	ATTCTGCTGCTGCGCCGAGCTCACCAACTACCCTACAAATCCAAT
hh_B5_34	TTGATTTTCTCAGGATGATTTAGGAAACTACCCTACAAATCCAAT
hh_B5_35	GACACTGGCGGCACTGGCCCAAGGCAACTACCCTACAAATCCAAT
hh_B5_36	GACCATCGGCAAGACGATCAGCAGCAACTACCCTACAAATCCAAT
hh_B5_37	GTACTCGGATAGATTGGGAATTGTCAACTACCCTACAAATCCAAT
hh_B5_38	CAGGTGAGCCGGCGTCACCGTGAGCAACTACCCTACAAATCCAAT
hh_B5_39	GCCGAGCGGCTTCCGGACTCCACTCAACTACCCTACAAATCCAAT
hh_B5_40	GCGATCCGCAAACACAAACGTGAGCAACTACCCTACAAATCCAAT
